# Extruding transcription elongation loops observed in high-resolution single-cell 3D genomes

**DOI:** 10.1101/2023.02.18.529096

**Authors:** Honggui Wu, Jiankun Zhang, Longzhi Tan, X. Sunney Xie

## Abstract

Inside human nuclei, genes are transcribed within a highly packed genome, whose organization is facilitated by cohesin-mediated loop extrusion. However, whether cohesin-mediated loop extrusion participates in transcription is unknown. Here we report that the cohesin-mediated loop extrusion participates in transcription by forming a topoisomerases-regulated transcription elongation loop (TEL), in which cohesin is stalled at the transcription start site (TSS) and gradually extrudes loops asymmetrically until reaching the transcription termination site (TTS). By improving the spatial resolution of single-cell 3D genome mapping to 5 kb with micrococcal nuclease (MNase) in our new single-cell Micro-C (scMicro-C) method, we directly observed the loop expansion of TELs. Furthermore, TEL’s biological function is to ensure high transcriptional burst frequencies by fast re-initiation of RNA Pol II.

**One-Sentence Summary:** Single-cell high-resolution 3D genome structures reveal that cohesin-mediated loop extrusion participates in transcription.
