## Supplementary material for "Extruding transcription elongation loops observed in high-resolution single-cell 3D genomes": Supplementary_Table_1.xlsx

### Sheet: Sheet1
Sample	total contacts	intrachromosomal (<20kb)	intrachromosomal (>20kb)	interchromosomal	% intrachromosomal (>20kb)	% interchromosomal
Normal	4424864541	2654931896	1316807391	453125254	29.7593	10.2404
DMSO-8h	2441261186	1351823119	751201694	338236373	30.771	13.855
ETO-8h	2506797962	1348939900	658046476	499811586	26.2505	19.9382
TPT-8h	2614638150	1371044232	668022589	575571329	25.5493	22.0134
Normal (Rep 1)	2903311299	1822103126	842130653	239077520	29.0059	8.23465
Normal (Rep 2)	1586599800	897832197	474701497	214066106	29.9194	13.4921
DMSO-8h (Rep 1)	696800651	424729999	172493509	99577143	24.7551	14.2906
DMSO-8h (Rep 2)	1773365798	955977339	578719761	238668698	32.634	13.4585
ETO-8h (Rep 1)	756703691	453517810	160770016	142415865	21.2461	18.8206
ETO-8h (Rep 2)	1784259008	929520902	497314223	357423883	27.8723	20.0321
TPT-8h (Rep 1)	930059748	572644329	174089156	183326263	18.7181	19.7112
TPT-8h (Rep 2)	1729607671	843324188	493989253	392294230	28.5608	22.6811
