## Supplementary material for "Extruding transcription elongation loops observed in high-resolution single-cell 3D genomes": Supplementary_Table_2.xlsx

### Sheet: Sheet1
cell (GM12878)	protocol	reads	raw contacts	contacts	intra (%)	phased_legs (%)	raw contacts per read (%)	duplicate rate (%)	imputed contacts	excluded regions
cell_001	tube	25432715	710845	282098	71.445	5.22	2.795	60.3151	43789
cell_002	tube	33589637	14537054	1611841	90.5491	5.87	43.2784	88.9122	555492	chr1:140Mb-end (CN gain), chr16:40Mb-end (LOH, mat)
cell_003	tube	29284411	9977416	1586489	87.0293	5.98	34.0707	84.0992	635812	chr16:40Mb-end (LOH, pat)
cell_004	tube	28886037	12121086	1161193	84.9526	5.86	41.9617	90.4201	413706	chr16:40Mb-end (LOH, pat)
cell_005	tube	30156542	11644324	1412647	88.4006	6.01	38.6129	87.8684	553588	chr16:40Mb-end (LOH, pat)
cell_006	tube	32460684	14283193	1151944	84.193	5.82	44.0015	91.935	381045	chr16:40Mb-end (LOH, pat)
cell_007	tube	30919333	13143989	1812741	88.2951	5.91	42.5106	86.2086	698259	chr1:140Mb-end (CN loss, pat), chr16:40Mb-end (LOH, pat)
cell_008	tube	20083283	10643638	831911	87.1087	5.83	52.9975	92.184	256461	chr16:40Mb-end (LOH, pat)
cell_009	tube	34315241	9541368	2103968	84.6649	5.98	27.805	77.949	757108	chr1:140Mb-end (CN gain), chr16:40Mb-end (LOH, pat)
cell_010	tube	29372560	2947922	1437562	9.10305	5.4	10.0363	51.2347	49937
cell_011	tube	28538244	4768181	2151773	80.5641	5.91	16.708	54.8722	975225	chr16:40Mb-end (LOH, pat)
cell_012	tube	28938654	5736067	1420645	84.9551	5.99	19.8215	75.2331	581971	chr1:140Mb-end (CN gain), chr16:40Mb-end (LOH, pat)
cell_013	tube	31806222	5718602	1731226	82.3438	5.72	17.9795	69.7264	696239	chr16:40Mb-end (LOH, pat)
cell_014	tube	20338774	4019447	2215454	89.9609	5.52	19.7625	44.8816	766452	chr16:40Mb-end (LOH, pat)
cell_015	tube	27871476	5322806	1551349	89.454	5.48	19.0977	70.8547	619133	chr16:40Mb-end (LOH, pat)
cell_016	tube	23976580	3157294	1635671	85.984	5.37	13.1682	48.1939	590652	chr16:40Mb-end (LOH, pat)
cell_017	tube	29492345	3675338	2251763	84.5606	5.32	12.462	38.7332	779916	chr16:40Mb-end (LOH, pat)
cell_018	tube	27799705	3535835	1690529	85.8565	5.32	12.719	52.1887	528247	chr16:40Mb-end (LOH, pat)
cell_019	tube	28398161	741906	665204	64.8267	5	2.61251	10.3385	65031
cell_020	tube	30227422	1024333	757378	57.8984	5.24	3.38875	26.0613	69741
cell_021	tube	30285571	5152233	2107274	82.8037	5.44	17.0122	59.0998	752270	chr16:40Mb-end (LOH, pat)
cell_022	tube	30085527	6293695	2012974	81.1882	5.48	20.9193	68.016	759727	chr16:40Mb-end (LOH, pat)
cell_023	tube	24861859	6259252	1839572	88.1464	5.56	25.1761	70.6104	692429	chr16:40Mb-end (LOH, pat)
cell_024	tube	30839180	7751065	2846742	88.8808	5.45	25.1338	63.2729	1100993	chr1:140Mb-end (CN loss, mat), chr16:40Mb-end (CN loss, mat)
cell_025	tube	30475797	6999602	1966401	87.6262	5.46	22.9677	71.907	774714	chr16:40Mb-end (LOH, pat)
cell_026	tube	26101545	4593463	2185805	32.9661	5.46	17.5984	52.4149	226100	chr1:140Mb-end (CN loss, pat), chr16:40Mb-end (LOH, pat)
cell_027	tube	22616325	3947908	2173638	86.4149	5.45	17.456	44.942	743839	chr16:40Mb-end (LOH, pat)
cell_028	tube	33323966	6102965	2280404	83.5603	5.59	18.314	62.6345	765181	chr16:40Mb-end (LOH, pat)
cell_029	tube	35849966	6297771	2087190	84.119	5.58	17.567	66.8583	748303	chr16:40Mb-end (LOH, pat)
cell_030	tube	26277243	3691636	1922474	72.0418	5.38	14.0488	47.9235	518028	chr16:40Mb-end (LOH, pat)
cell_031	tube	21128166	2997989	1421167	28.0767	5.45	14.1895	52.596	111465	chr16:40Mb-end (LOH, pat)
cell_032	tube	33726998	5199614	2205233	81.8279	5.5	15.4168	57.5885	796933	chr16:40Mb-end (LOH, pat)
cell_033	tube	26840819	3692684	1549053	85.5502	5.39	13.7577	58.0508	484073	chr16:40Mb-end (LOH, pat)
cell_034	tube	17562966	4524244	1656663	89.3266	5.35	25.7601	63.3825	588625	chr16:40Mb-end (LOH, pat)
cell_035	tube	47214605	12363139	3067438	91.6443	5.59	26.185	75.1888	1109325	chr16:40Mb-end (LOH, pat)
cell_036	tube	25809732	3354867	1250432	74.8269	5.72	12.9985	62.7278	373051	chr1:140Mb-end (CN gain), chr16:40Mb-end (LOH, pat)
cell_037	tube	30014712	3538298	1296998	68.9019	5.76	11.7885	63.344	371318	chr16:40Mb-end (CN gain)
cell_038	tube	22388766	2529081	1084479	83.6551	5.69	11.2962	57.1196	431144
cell_039	tube	27012042	3743596	1156884	74.8169	5.81	13.859	69.097	406840
cell_040	tube	47483445	5361463	1805946	78.2238	5.66	11.2912	66.3162	658169
cell_041	tube	24955310	3239111	1496996	80.6529	5.67	12.9796	53.7837	538544
cell_042	tube	29054418	3484165	1600337	79.9403	5.6	11.9919	54.0683	679865	chr16:40Mb-end (CN loss, pat)
cell_043	tube	25996745	3752378	1247114	78.3246	5.77	14.434	66.7647	524705
cell_044	tube	24832916	3087028	1255297	13.1359	5.81	12.4312	59.3364	43029
cell_045	tube	29294708	3405951	1365956	73.6989	5.76	11.6265	59.895	484839	chr16:40Mb-end (CN gain)
cell_046	tube	35088611	4426366	1822946	82.6749	5.79	12.6148	58.8162	559080
cell_047	tube	33170642	4331416	2235559	83.5227	5.66	13.058	48.3873	957452
cell_048	tube	34053362	3806933	2022740	84.0892	5.54	11.1793	46.8669	814521
cell_049	tube	41204095	4522822	2311955	74.8316	5.67	10.9766	48.8825	803542	chr1:140Mb-end (CN gain)
cell_050	tube	27083322	4674110	1944931	82.9393	5.88	17.2583	58.3893	583897	chr1:140Mb-end (CN gain), chr16:40Mb-end (CN gain)
cell_051	tube	26713699	3567700	1666061	12.4291	5.66	13.3553	53.3015	52682
cell_052	tube	28486836	3346956	1210116	71.7252	5.83	11.7491	63.8443	482589
cell_053	tube	33288889	4654687	1594676	66.1503	5.77	13.9827	65.7404	532902
cell_054	tube	29073708	4582644	1254912	77.8714	5.89	15.7622	72.616	506735
cell_055	tube	28721726	4592450	1500803	76.5034	5.78	15.9895	67.3202	584840
cell_056	tube	30887354	5473590	1312350	80.215	5.99	17.7211	76.024	507155
cell_057	tube	25861275	3702880	1465366	78.6455	5.81	14.3182	60.4263	600186	chr16:40Mb-end (CN loss, pat)
cell_058	tube	38568839	5201720	2087525	84.2341	5.84	13.4868	59.8686	826414
cell_059	tube	29675173	5594714	1612606	84.8718	6.04	18.8532	71.1763	737176
cell_060	plate	20608136	3325219	832663	87.7775	5.25	16.1355	74.9592	267873	chr16:40Mb-end (LOH, pat)
cell_061	plate	19251152	2473508	754415	85.1436	5.2	12.8486	69.5002	247294	chr16:40Mb-end (LOH, pat)
cell_062	plate	10027447	1600425	589798	89.1504	5.09	15.9604	63.1474	178141	chr16:40Mb-end (LOH, pat)
cell_063	plate	24484451	3395226	984494	88.6588	5.19	13.8669	71.0036	324905	chr16:40Mb-end (LOH, pat)
cell_064	plate	19060380	2980534	840216	89.0708	5.2	15.6373	71.8099	298904	chr16:40Mb-end (CN loss, mat)
cell_065	plate	21347301	3960094	1058167	89.5233	5.18	18.5508	73.2792	371618	chr16:40Mb-end (LOH, pat)
cell_066	plate	15140097	2677554	805979	89.5985	5.03	17.6852	69.8987	245265	chr16:40Mb-end (LOH, pat)
cell_067	plate	17383441	3119623	822940	91.209	5.21	17.9459	73.6205	253827	chr16:40Mb-end (LOH, pat)
cell_068	plate	19415774	2835578	727682	88.6547	5.26	14.6045	74.3374	237784	chr16:40Mb-end (LOH, pat)
cell_069	plate	14285600	2698646	763621	88.7466	5.31	18.8907	71.7036	242909	chr16:40Mb-end (LOH, pat)
cell_070	plate	17639715	2302851	779483	60.1828	5.2	13.0549	66.1514	180066	chr16:40Mb-end (LOH, pat)
cell_071	plate	16048038	3117440	848090	88.5755	5.18	19.4257	72.7953	237206	chr16:40Mb-end (LOH, pat)
cell_072	plate	19799622	2685658	708131	86.3099	5.29	13.5642	73.6329	238343	chr9:60Mb-end (CN loss, pat), chr16:40Mb-end (LOH, pat)
cell_073	plate	15890407	2692678	703071	90.2267	5.26	16.9453	73.8895	189976	chr16:40Mb-end (LOH, pat)
cell_074	plate	27357456	5658840	1444097	93.3832	5.34	20.6848	74.4807	448226	chr16:40Mb-end (LOH, pat)
cell_075	plate	21602109	3385639	827693	87.8356	5.28	15.6727	75.5528	221352	chr1:140Mb-end (CN gain), chr16:40Mb-end (LOH, pat)
cell_076	plate	35928421	6746648	1654215	90.0179	5.95	18.778	75.4809	589678	chr1:140Mb-end (CN loss, pat), chr16:40Mb-end (LOH, pat)
cell_077	plate	17639658	3258494	896421	89.8549	5.84	18.4725	72.4897	281675	chr16:40Mb-end (LOH, pat)
cell_078	plate	11410795	2852854	934444	94.3412	5.77	25.0014	67.2453	197434	chr16:40Mb-end (LOH, pat)
cell_079	plate	17982157	3187111	870269	86.0436	5.82	17.7237	72.6941	312142	chr16:40Mb-end (LOH, pat)
cell_080	plate	18174523	3881981	976949	88.351	5.78	21.3595	74.8338	344230	chr16:40Mb-end (CN loss, mat)
cell_081	plate	32838702	5380879	1419395	87.1908	5.91	16.3858	73.6215	513253	chr16:40Mb-end (LOH, pat)
cell_082	plate	16570225	2861244	816354	90.7686	5.85	17.2674	71.4686	288760	chr16:40Mb-end (LOH, pat)
cell_083	plate	26867767	3563448	894902	84.8274	5.85	13.2629	74.8866	293747	chr1:140Mb-end (CN gain), chr16:40Mb-end (CN loss, mat)
cell_084	plate	21901417	3763465	949694	88.7091	5.83	17.1837	74.7654	296618	chr16:40Mb-end (LOH, pat)
cell_085	plate	22345041	3780178	1015025	88.3655	5.88	16.9173	73.1488	316729	chr1:140Mb-end (CN gain), chr16:40Mb-end (LOH, pat)
cell_086	plate	13833863	2654079	828777	90.408	5.73	19.1854	68.7735	230344	chr16:40Mb-end (LOH, pat)
cell_087	plate	17121386	3077578	813309	89.3558	5.82	17.9751	73.5731	272254	chr16:40Mb-end (LOH, pat)
cell_088	plate	19523340	3467355	896762	89.6465	5.78	17.7601	74.137	299142	chr16:40Mb-end (LOH, pat)
cell_089	plate	17257166	2223819	664351	45.7106	5.77	12.8864	70.1257	92392	chr16:40Mb-end (LOH, pat)
cell_090	plate	20020206	5131451	1273792	96.2864	5.81	25.6314	75.1768	312353	chr16:40Mb-end (LOH, pat)
cell_091	plate	21978443	3509984	840527	87.4868	5.82	15.9701	76.0533	290456	chr16:40Mb-end (LOH, pat)
cell_092	plate	22930928	4223272	1033054	90.3694	5.58	18.4174	75.539	339133	chr16:40Mb-end (LOH, pat)
cell_093	plate	19678687	2000812	642370	84.7557	5.62	10.1674	67.8945	202498	chr16:40Mb-end (LOH, pat)
cell_094	plate	11113092	1476058	551552	87.3557	5.48	13.2822	62.6334	178455	chr16:40Mb-end (LOH, pat)
cell_095	plate	15743708	3027815	792857	90.1797	5.71	19.2319	73.8142	277643	chr16:40Mb-end (LOH, pat)
cell_096	plate	18215848	2841891	768098	86.3915	5.74	15.6012	72.9723	239860	chr1:140Mb-end (CN loss, pat), chr16:40Mb-end (LOH, pat)
cell_097	plate	15638850	2712114	712340	89.2499	5.67	17.3422	73.7349	217777	chr1:140Mb-end (CN loss, mat), chr16:40Mb-end (LOH, pat)
cell_098	plate	15674439	2749473	756674	86.0542	5.59	17.5411	72.4793	273808	chr16:40Mb-end (LOH, pat)
cell_099	plate	46153515	7386948	1861534	86.9787	5.77	16.0052	74.7997	672357	chr16:40Mb-end (LOH, pat)
cell_100	plate	13276960	2696608	696274	89.9202	5.75	20.3104	74.1796	217265	chr1:140Mb-end (CN loss, mat), chr16:40Mb-end (LOH, pat)
cell_101	plate	26319718	3773874	1052193	88.9258	5.71	14.3386	72.119	400769	chr1:140Mb-end (CN loss, mat), chr16:40Mb-end (CN loss, pat)
cell_102	plate	15662690	2973687	979657	90.6457	5.62	18.9858	67.0558	270374	chr1:140Mb-end (CN gain), chr16:40Mb-end (LOH, pat)
cell_103	plate	15708704	2753937	728275	87.8201	5.7	17.5313	73.5551	222214	chr16:40Mb-end (LOH, pat)
cell_104	plate	19299972	3473200	881556	87.9001	5.83	17.9959	74.6183	336961	chr16:40Mb-end (LOH, pat)
cell_105	plate	12813525	2737062	675037	86.8591	5.75	21.3607	75.3372	209421	chr16:40Mb-end (LOH, pat)
cell_106	plate	16412012	2659368	724900	84.909	5.74	16.2038	72.7416	258265	chr16:40Mb-end (LOH, pat)
cell_107	plate	33626852	6484492	1552413	88.4984	5.68	19.2837	76.0596	518106	chr16:40Mb-end (LOH, pat)
cell_108	plate	14835540	2983973	872099	87.3376	5.9	20.1137	70.7739	304854	chr1:140Mb-end (CN loss, mat), chr16:40Mb-end (LOH, pat)
cell_109	plate	14068682	2511495	828809	87.8829	5.83	17.8517	66.9994	251526	chr16:40Mb-end (CN loss, mat)
cell_110	plate	9858220	1653767	603025	87.9988	5.77	16.7755	63.5363	189034	chr16:40Mb-end (LOH, pat)
cell_111	plate	29296536	5646853	1621767	88.6307	5.94	19.2748	71.2802	560382	chr16:40Mb-end (LOH, pat)
cell_112	plate	17378716	3737509	1131312	87.6934	5.76	21.5062	69.7309	335302	chr16:40Mb-end (LOH, pat)
cell_113	plate	13648815	2772194	821466	87.4165	5.85	20.3109	70.3677	260616	chr16:40Mb-end (LOH, pat)
cell_114	plate	16344793	3364811	1023199	89.4533	5.83	20.5864	69.5912	314531	chr16:40Mb-end (LOH, pat)
cell_115	plate	31197245	6225623	1663483	90.0276	5.89	19.9557	73.2801	597480	chr1:140Mb-end (CN loss, pat), chr16:40Mb-end (LOH, pat)
cell_116	plate	23963315	3684265	926006	82.9356	5.96	15.3746	74.8659	267884	chr16:40Mb-end (LOH, pat)
cell_117	plate	24350804	4180375	1348936	87.5341	5.82	17.1673	67.7317	484595	chr16:40Mb-end (LOH, pat)
cell_118	plate	12052125	1854243	687779	88.0792	5.73	15.3852	62.9078	234134	chr16:40Mb-end (LOH, pat)
cell_119	plate	28375785	4280202	1410992	85.4093	5.87	15.084	67.0345	522212	chr16:40Mb-end (LOH, pat)
cell_120	plate	26991172	5037113	1467584	86.3344	5.84	18.6621	70.8646	429696	chr16:40Mb-end (LOH, pat)
cell_121	plate	19868952	2943442	940355	81.8598	5.92	14.8143	68.0525	361683	chr16:40Mb-end (LOH, pat)
cell_122	plate	17485862	2510892	854260	83.635	5.82	14.3596	65.9778	293311	chr16:40Mb-end (LOH, pat)
cell_123	plate	29251446	4457673	1391968	87.1716	5.82	15.2392	68.7737	501741	chr16:40Mb-end (LOH, pat)
cell_124	plate	29133999	5825899	1502121	90.2726	5.58	19.9969	74.2165	512860	chr16:40Mb-end (LOH, pat)
cell_125	plate	13225703	2402816	726974	89.471	5.45	18.1678	69.7449	233436	chr16:40Mb-end (LOH, pat)
cell_126	plate	13078854	2133810	739146	88.7819	5.49	16.315	65.3603	232541	chr1:140Mb-end (CN gain), chr16:40Mb-end (LOH, pat)
cell_127	plate	30368482	5212872	1486523	89.0606	5.56	17.1654	71.4836	464730	chr16:40Mb-end (LOH, pat)
cell_128	plate	15045281	2654122	748451	87.0049	5.49	17.6409	71.8004	229773	chr16:40Mb-end (LOH, pat)
cell_129	plate	15168650	3013235	835269	92.0464	5.5	19.8649	72.28	267553	chr16:40Mb-end (LOH, pat)
cell_130	plate	19166223	2385550	756783	87.9977	5.42	12.4466	68.2764	284801	chr3:100Mb-end (CN loss, pat), chr16:40Mb-end (LOH, pat)
cell_131	plate	24582225	3453736	941681	90.4045	5.54	14.0497	72.7344	339072	chr16:40Mb-end (LOH, pat)
cell_132	plate	23922573	5161135	1300496	90.7192	5.64	21.5743	74.8021	407490	chr16:40Mb-end (LOH, pat)
cell_133	plate	16849695	2909341	829533	89.4771	5.59	17.2664	71.4873	285942	chr16:40Mb-end (LOH, pat)
cell_134	plate	21450775	3233820	1050476	89.2466	5.58	15.0755	67.5159	363780	chr16:40Mb-end (LOH, pat)
cell_135	plate	19476691	3439601	982289	87.9951	5.52	17.6601	71.4418	318221	chr16:40Mb-end (LOH, pat)
cell_136	plate	16002772	3207276	837713	89.0902	5.56	20.042	73.8809	283955	chr16:40Mb-end (LOH, pat)
cell_137	plate	20489544	3754803	1015833	88.8361	5.54	18.3255	72.9458	337871	chr16:40Mb-end (LOH, pat)
cell_138	plate	17918837	3476420	964738	90.2545	5.48	19.4009	72.2491	286724	chr16:40Mb-end (LOH, pat)
cell_139	plate	13865920	2486360	728042	90.7938	5.66	17.9314	70.7186	225537	chr16:40Mb-end (LOH, pat)
cell_140	plate	16877569	3036031	860846	88.8306	5.78	17.9886	71.6457	259576	chr16:40Mb-end (LOH, pat)
cell_141	plate	13015826	2405787	707449	92.5301	5.63	18.4836	70.5939	232683	chr16:40Mb-end (LOH, pat)
cell_142	plate	10184298	1603597	559703	86.9622	5.55	15.7458	65.097	173121	chr16:40Mb-end (LOH, pat)
cell_143	plate	15007140	2998041	841735	87.5337	5.75	19.9774	71.9238	241468	chr16:40Mb-end (CN gain)
cell_144	plate	16688335	2899914	798612	87.7028	5.66	17.3769	72.4608	264221	chr16:40Mb-end (LOH, pat)
cell_145	plate	32318902	6197586	1659364	90.2283	5.8	19.1764	73.2256	589247	chr16:40Mb-end (LOH, pat)
cell_146	plate	20211152	4029857	1202973	90.0319	5.67	19.9388	70.1485	404988	chr16:40Mb-end (LOH, pat)
cell_147	plate	30151144	5250809	1364969	89.2685	5.82	17.415	74.0046	427313	chr1:140Mb-end (CN loss, mat), chr16:40Mb-end (LOH, pat)
cell_148	plate	34373997	4815288	1197246	61.8884	5.79	14.0085	75.1366	293082
cell_149	plate	12501536	2344822	645441	86.1495	5.64	18.7563	72.4738	180402	chr1:140Mb-end (CN loss, mat), chr16:40Mb-end (LOH, pat)
cell_150	plate	11114534	1928181	655099	82.5162	5.6	17.3483	66.025	189687	chr1:140Mb-end (CN loss, mat), chr16:40Mb-end (LOH, pat)
cell_151	plate	16934166	3758749	1054428	89.0074	5.64	22.1962	71.9474	314722	chr16:40Mb-end (LOH, pat)
cell_152	plate	20221966	3258154	868137	86.491	5.68	16.112	73.3549	291177	chr1:140Mb-end (CN gain), chr16:40Mb-end (LOH, pat)
cell_153	plate	22943380	3996392	1166235	88.7716	5.65	17.4185	70.8178	365015	chr16:40Mb-end (LOH, pat)
cell_154	plate	20180261	3207396	941675	86.5958	5.65	15.8937	70.6405	310778	chr16:40Mb-end (LOH, pat)
cell_155	plate	12165458	2266369	669670	87.9255	5.65	18.6295	70.4519	189963	chr16:40Mb-end (LOH, pat)
cell_156	plate	20852581	3285376	788049	63.6787	5.24	15.7552	76.0134	192818
cell_157	plate	18979853	2994127	818003	81.3498	5.07	15.7753	72.6797	285645
cell_158	plate	21653308	3473621	1050724	84.2762	5.08	16.042	69.7513	357518
cell_159	plate	16886443	2451070	651904	85.9665	5.07	14.515	73.4033	225646	chr16:40Mb-end (LOH, mat)
cell_160	plate	11890650	1953905	492189	80.9717	5.1	16.4323	74.81	124978
cell_161	plate	29144311	5038690	1166288	79.6515	5.21	17.2888	76.8533	340790	chr1:140Mb-end (CN loss, mat)
cell_162	plate	14715146	2642004	686857	79.7705	5.08	17.9543	74.0024	190755
cell_163	plate	22644143	4230142	1018988	66.5333	5.11	18.681	75.9113	233261
cell_164	plate	14136819	2258867	523449	82.0384	5.29	15.9786	76.8269	152776	chr16:40Mb-end (CN gain)
cell_165	plate	18418830	3527764	853878	74.3824	5.2	19.153	75.7955	230370
cell_166	plate	11911153	1673119	520238	77.5985	5.01	14.0467	68.9061	164139	chr16:40Mb-end (LOH, pat)
cell_167	plate	14995560	2391168	635569	86.3621	5.14	15.9458	73.4201	221056	chr16:40Mb-end (LOH, pat)
cell_168	plate	18717910	3010191	695619	78.6742	5.25	16.0819	76.8912	266532
cell_169	plate	14697152	2282362	579316	81.5931	5.14	15.5293	74.6177	173304
cell_170	plate	16140680	2494233	616256	86.3099	5.23	15.4531	75.2928	193067
cell_171	plate	35793284	6388253	1420278	86.5119	5.25	17.8476	77.7673	527948
cell_172	plate	33431373	5027196	1655938	90.2605	5.35	15.0374	67.0604	561731	chr16:40Mb-end (LOH, pat)
cell_173	plate	18273536	3000287	1062779	87.9403	5.22	16.4188	64.5774	319663	chr16:40Mb-end (LOH, pat)
cell_174	plate	8205948	948743	428649	81.1659	5.04	11.5617	54.8193	117687	chr1:140Mb-end (CN loss, pat), chr16:40Mb-end (LOH, pat)
cell_175	plate	13015246	1864002	679565	91.1713	5.23	14.3217	63.5427	214488	chr16:40Mb-end (LOH, pat)
cell_176	plate	13849465	2383834	769740	88.5181	5.26	17.2125	67.71	310443
cell_177	plate	26284370	3990884	1336418	88.3512	5.33	15.1835	66.5132	448872	chr16:40Mb-end (LOH, pat)
cell_178	plate	12883360	1694994	646659	87.8672	5.2	13.1565	61.8489	207916	chr1:140Mb-end (CN loss, pat), chr16:40Mb-end (LOH, pat)
cell_179	plate	13967386	2223523	754329	79.2121	5.25	15.9194	66.0751	184854	chr16:40Mb-end (LOH, pat)
cell_180	plate	44553324	6397526	1955706	91.5053	5.22	14.3593	69.4303	663189	chr16:40Mb-end (LOH, pat)
cell_181	plate	9805108	1859683	703103	87.2525	5.13	18.9665	62.1923	196222	chr16:40Mb-end (LOH, pat)
cell_182	plate	7585104	1045374	474921	84.429	5.01	13.7819	54.5693	142643	chr16:40Mb-end (LOH, pat)
cell_183	plate	12056331	1846915	679481	88.2151	5.21	15.319	63.2099	212302	chr16:40Mb-end (LOH, pat)
cell_184	plate	12162042	1722026	648088	88.3474	5.21	14.159	62.3648	197176	chr16:40Mb-end (CN loss, mat)
cell_185	plate	14397874	2174508	811610	87.5067	5.25	15.103	62.6762	253815	chr16:40Mb-end (LOH, pat)
cell_186	plate	19029656	3644144	1289043	89.8049	5.27	19.1498	64.627	411578	chr16:40Mb-end (LOH, pat)
cell_187	plate	13044931	1872832	706328	85.905	5.23	14.3568	62.2856	218416	chr16:40Mb-end (LOH, pat)
cell_188	plate	31862917	3595984	941049	84.5964	5.85	11.2858	73.8306	318661	chr16:40Mb-end (LOH, pat)
cell_189	plate	12134916	2377319	673100	91.3698	5.74	19.5907	71.6866	206934	chr16:40Mb-end (LOH, pat)
cell_190	plate	14278311	2135649	684278	91.3024	5.65	14.9573	67.9592	221063	chr16:40Mb-end (LOH, pat)
cell_191	plate	17088698	2486129	678143	89.4409	5.7	14.5484	72.7229	185059	chr1:140Mb-end (CN gain), chr16:40Mb-end (LOH, pat)
cell_192	plate	19365456	3359753	824477	87.9944	5.79	17.3492	75.4602	287619	chr16:40Mb-end (LOH, pat)
cell_193	plate	32719907	4695426	1214779	84.2622	5.72	14.3504	74.1285	452882	chr16:40Mb-end (LOH, pat)
cell_194	plate	17824505	2664635	765608	85.7949	5.76	14.9493	71.2678	262064	chr16:40Mb-end (LOH, pat)
cell_195	plate	16658726	3010003	778079	86.3348	5.74	18.0686	74.1502	237908	chr1:140Mb-end, chr16:40Mb-end (CN loss, mat)
cell_196	plate	36972929	6342109	1458271	88.0484	5.74	17.1534	77.0065	532565	chr16:40Mb-end (LOH, pat)
cell_197	plate	19471135	3541147	945092	89.8475	5.84	18.1866	73.3111	336096	chr16:40Mb-end (CN gain)
cell_198	plate	15022000	2438085	789548	87.2348	5.79	16.2301	67.6161	275620	chr16:40Mb-end (CN loss, mat)
cell_199	plate	21553021	2680337	770270	86.067	5.85	12.436	71.2622	257012	chr1:140Mb-end (CN loss, pat), chr16:40Mb-end (LOH, pat)
cell_200	plate	22112673	3433595	927652	91.8015	5.86	15.5277	72.9831	348450	chr16:40Mb-end (LOH, pat)
cell_201	plate	21310361	3583728	974241	87.7079	5.88	16.8168	72.8149	325089	chr16:40Mb-end (LOH, pat)
cell_202	plate	18228941	4437986	1183260	94.0696	5.84	24.3458	73.3379	281648	chr16:40Mb-end (LOH, pat)
cell_203	plate	23355330	3785995	977257	84.7266	5.86	16.2104	74.1876	358313	chr16:40Mb-end (LOH, pat)
cell_204	plate	31232076	6571468	1064870	83.1492	6.02	21.0408	83.7956	380445	chr16:40Mb-end (CN loss)
cell_205	plate	20580540	4088639	791278	86.1802	5.98	19.8665	80.6469	298095
cell_206	plate	7444997	1520727	379088	80.3093	5.8	20.4262	75.0719	103938
cell_207	plate	16990954	3651932	680994	80.486	6	21.4934	81.3525	226319
cell_208	plate	20256974	4485463	853299	80.2353	5.97	22.1428	80.9763	298037
cell_209	plate	28294216	6498686	1128814	74.9416	6.05	22.9682	82.6301	335551	chr16:40Mb-end (LOH, pat)
cell_210	plate	14895619	2900506	586792	76.834	5.97	19.4722	79.7693	162978	chr16:40Mb-end (CN loss, pat)
cell_211	plate	17713391	3895856	679237	85.2351	6.05	21.9938	82.5651	237526
cell_212	plate	27021344	6376720	964598	80.7328	6.07	23.5988	84.8731	312161	chr1:140Mb-end (CN loss, mat), chr16:40Mb-end (LOH, pat)
cell_213	plate	26529840	5198704	965564	85.3105	6.03	19.5957	81.4268	320016	chr1:140Mb-end (CN gain), chr16:40Mb-end (CN gain)
cell_214	plate	8901981	1712908	421933	81.3108	5.88	19.2419	75.3674	123138	chr16:40Mb-end (CN loss, pat)
cell_215	plate	22803641	5534640	1004215	82.6441	6.01	24.2709	81.8558	298574
cell_216	plate	40607954	8890894	1467289	83.7663	6.03	21.8945	83.4967	517499	chr16:40Mb-end (CN loss, mat)
cell_217	plate	31467166	6833841	1279843	83.1424	6.02	21.7174	81.272	420042
cell_218	plate	13735351	2924291	565737	81.8057	5.93	21.2903	80.6539	165112	chr16:40Mb-end (CN loss, pat)
cell_219	plate	24772055	4238559	749715	84.973	6.02	17.1102	82.312	278372	chr16:40Mb-end (CN loss, mat)
cell_220	plate	26496327	5607674	1095340	81.66	6.02	21.164	80.4671	368688
cell_221	plate	29742846	5649669	1167543	85.1781	5.94	18.9951	79.3343	428372
cell_222	plate	16395460	3125120	809959	84.2277	5.81	19.0609	74.0823	247736	chr16:40Mb-end (LOH, mat)
cell_223	plate	17275619	3206779	657303	84.5625	5.95	18.5625	79.5027	233045
cell_224	plate	13851000	2558534	556592	80.4273	5.93	18.4718	78.2457	165035
cell_225	plate	19153793	3636534	704125	83.4835	5.99	18.986	80.6375	231084
cell_226	plate	25223702	4390936	919056	77.7069	5.91	17.408	79.0692	315681
cell_227	plate	22565274	4496598	832475	79.6731	5.91	19.9271	81.4866	291301	chr16:40Mb-end (CN loss, mat)
cell_228	plate	41541764	8395902	1511433	82.2684	6	20.2107	81.998	551091
cell_229	plate	23901790	4382759	948085	79.2904	5.89	18.3365	78.3679	351484
cell_230	plate	22635492	4227186	1057176	84.5027	5.81	18.675	74.991	312836
cell_231	plate	21661662	3643016	724958	79.9973	5.93	16.8178	80.1001	269824
cell_232	plate	23664888	4617682	857852	81.1071	5.89	19.5128	81.4225	297423
cell_233	plate	20414107	3767226	758011	86.5301	5.91	18.454	79.8788	265669
cell_234	plate	20498579	3481951	761046	80.8653	5.9	16.9863	78.1431	280157	chr1:140Mb-end (CN loss), chr16:40Mb-end (CN loss, pat)
cell_235	plate	20810935	3770891	731398	66.8963	5.93	18.1198	80.6041	187727	chr1:140Mb-end (CN loss, pat), chr16:40Mb-end (CN loss)
cell_236	plate	8254703	1297868	575170	89.8187	3.88	15.7228	55.6835	155910	chr16:40Mb-end (LOH, pat)
cell_237	plate	7324340	1100299	522487	88.7287	3.86	15.0225	52.5141	139462	chr16:40Mb-end (LOH, pat)
cell_238	plate	3259429	315786	192379	85.2307	3.36	9.68838	39.0793	30386	chr16:40Mb-end (LOH, pat)
cell_239	plate	8027832	1180192	526484	89.296	3.83	14.7013	55.39	120124	chr16:40Mb-end (LOH, pat)
cell_240	plate	6852531	922890	421217	88.9107	3.86	13.4679	54.3589	98362	chr16:40Mb-end (LOH, pat)
cell_241	plate	6437162	1096705	502985	90.2256	3.9	17.0371	54.1367	127694	chr16:40Mb-end (LOH, pat)
cell_242	plate	6220094	930909	403609	89.8684	3.9	14.9662	56.6436	87824	chr16:40Mb-end (CN loss, mat)
cell_243	plate	16828628	1360102	531586	89.2283	3.89	8.08207	60.9157	120377	chr16:40Mb-end (LOH, pat)
cell_244	plate	8751267	1286082	571284	92.1682	3.92	14.696	55.5795	148168	chr16:40Mb-end (LOH, pat)
cell_245	plate	7190829	933339	483668	90.4571	3.87	12.9796	48.1787	128159	chr16:40Mb-end (CN gain)
cell_246	plate	3658937	468399	268253	88.2883	3.49	12.8015	42.7298	44333
cell_247	plate	5318510	861833	428164	90.7711	3.88	16.2044	50.3194	101370	chr1:140Mb-end (CN loss, pat), chr16:40Mb-end (LOH, pat)
cell_248	plate	8029788	1241387	556495	90.5232	3.91	15.4598	55.1715	153409	chr16:40Mb-end (CN loss, mat)
cell_249	plate	7897705	1198474	567304	87.714	3.93	15.175	52.6645	152819	chr16:40Mb-end (LOH, pat)
cell_250	plate	7721079	1078800	531582	88.5739	3.89	13.9721	50.7247	115740	chr1:140Mb-end (CN gain), chr16:40Mb-end (LOH, pat)
cell_251	plate	4097317	319541	154455	88.6815	3.8	7.79879	51.6635	18133
cell_252	plate	11525226	1848789	752362	89.0704	4.58	16.0412	59.3051	221128	chr1:140Mb-end (CN gain), chr16:40Mb-end (LOH, pat)
cell_253	plate	8271761	1502957	656804	89.1718	4.5	18.1697	56.2992	199327	chr16:40Mb-end (LOH, mat)
cell_254	plate	5720708	714673	417442	93.0742	4.56	12.4927	41.5898	109084	chr16:40Mb-end (LOH, mat)
cell_255	plate	9730202	1483107	634086	87.9139	4.5	15.2423	57.2461	200853	chr7:125Mb-end (CN loss, mat), chr16:40Mb-end (LOH, pat)
cell_256	plate	9289100	1617383	663635	93.0132	4.55	17.4116	58.9686	196634	chr16:40Mb-end (LOH, pat)
cell_257	plate	9643754	1497270	626166	87.5709	4.56	15.5258	58.1795	181238	chr16:40Mb-end (LOH, pat)
cell_258	plate	6430410	1086165	499861	89.2882	4.46	16.8911	53.9793	116313	chr16:40Mb-end (LOH, pat)
cell_259	plate	12125026	1939216	814390	88.737	4.52	15.9935	58.0042	263491	chr16:40Mb-end (LOH, pat)
cell_260	plate	13693969	1786329	693754	87.5554	4.58	13.0446	61.1631	210005	chr16:40Mb-end (CN loss, mat)
cell_261	plate	9471825	1494762	625404	91.4639	4.5	15.7811	58.1603	183373	chr1:140Mb-end (CN loss, pat), chr16:40Mb-end (LOH, pat)
cell_262	plate	10705650	1658667	799388	91.9867	4.71	15.4934	51.8054	207203	chr16:40Mb-end (LOH, pat)
cell_263	plate	11961163	1797161	757690	88.839	4.56	15.025	57.8396	254711	chr16:40Mb-end (CN loss, mat)
cell_264	plate	11497268	1638873	663957	89.1769	4.5	14.2545	59.487	217273	chr16:40Mb-end (CN loss, mat)
cell_265	plate	13660600	1556613	643227	85.6471	4.56	11.3949	58.6778	208900	chr16:40Mb-end (CN loss, mat)
cell_266	plate	11576982	1503242	631363	82.1364	4.54	12.9847	57.9999	207488	chr1:140Mb-end (CN loss, pat), chr16:40Mb-end (CN gain)
cell_267	plate	15660928	2758473	1069670	86.3186	4.51	17.6137	61.2224	337747	chr16:40Mb-end (LOH, pat)
cell_268	plate	12439990	2392745	900038	90.19	5.22	19.2343	62.3847	283548	chr16:40Mb-end (LOH, pat)
cell_269	plate	7583453	1276221	538448	85.403	5.24	16.829	57.8092	171282	chr16:40Mb-end (LOH, pat)
cell_270	plate	15172667	2621903	1141009	90.8018	5.29	17.2804	56.4816	322431	chr16:40Mb-end (LOH, pat)
cell_271	plate	13103388	1772323	759650	88.5779	5.23	13.5257	57.1382	269821	chr16:40Mb-end (LOH, pat)
cell_272	plate	19849825	3041052	1163149	87.675	5.26	15.3203	61.7518	338855	chr16:40Mb-end (LOH, pat)
cell_273	plate	10349158	1843793	713110	89.022	5.26	17.8159	61.3237	208173	chr16:40Mb-end (CN gain)
cell_274	plate	7770753	1441508	594166	91.7442	5.27	18.5504	58.7816	177683	chr16:40Mb-end (LOH, pat)
cell_275	plate	11534785	2287273	893287	89.1964	5.18	19.8294	60.9453	272472	chr16:40Mb-end (CN loss)
cell_276	plate	13102283	2040943	739515	86.3113	5.3	15.577	63.766	215691	chr1:152.5Mb-160Mb (CN gain), chr16:40Mb-end (LOH, pat)
cell_277	plate	8630777	1473290	594118	89.748	5.26	17.0702	59.6741	197783	chr1:140Mb-end (CN loss, mat), chr16:40Mb-end (LOH, pat)
cell_278	plate	15348316	2744827	1162089	91.9205	5.26	17.8836	57.6626	356626	chr16:40Mb-end (LOH, pat)
cell_279	plate	18047347	3246241	1238383	91.0754	5.24	17.9874	61.8518	406026	chr16:40Mb-end (LOH, pat)
cell_280	plate	18371367	3043548	1160616	88.7065	5.25	16.5668	61.8663	381356	chr16:40Mb-end (LOH, pat)
cell_281	plate	9900044	1885623	730367	90.6546	5.18	19.0466	61.2665	212833	chr16:40Mb-end (LOH, pat)
cell_282	plate	9439189	1507279	596775	88.8072	5.27	15.9683	60.4071	170218	chr16:40Mb-end (LOH, pat)
cell_283	plate	18906835	3173666	1186918	90.5012	5.37	16.7858	62.601	368402	chr16:40Mb-end (LOH, pat)
cell_284	plate	18395029	2976964	880570	83.6701	5.56	16.1835	70.4205	349449
cell_285	plate	7535121	1296802	455036	85.0821	5.49	17.2101	64.9109	121698
cell_286	plate	10017400	1788734	703420	84.2188	5.25	17.8563	60.675	242044
cell_287	plate	8373549	1387466	469335	85.469	5.41	16.5696	66.1732	139883
cell_288	plate	12794299	2575718	795592	75.0043	5.5	20.1318	69.1118	176181	chr16:40Mb-end (LOH, pat)
cell_289	plate	9384943	1924834	589385	76.8678	5.52	20.5098	69.38	173732
cell_290	plate	17273226	3151113	994569	82.5154	5.46	18.2428	68.4375	342660	chr16:40Mb-end (CN loss, mat)
cell_291	plate	13521733	2175272	659781	76.3059	5.53	16.0872	69.669	220824	chr16:40Mb-end (CN loss, pat)
cell_292	plate	18745222	2959899	847277	81.0129	5.58	15.7902	71.3748	310182	chr16:40Mb-end (LOH, pat)
cell_293	plate	12423711	2077089	666877	80.0035	5.5	16.7187	67.8937	211182
cell_294	plate	7079304	1254824	463073	85.2267	5.39	17.7252	63.0966	125935
cell_295	plate	10542612	1686680	564111	82.1696	5.43	15.9987	66.5549	180781	chr16:40Mb-end (LOH, mat)
cell_296	plate	22758599	4086834	1196420	83.6038	5.54	17.9573	70.725	447687	chr1:140Mb-end (CN loss, mat)
cell_297	plate	7920499	1412664	452091	51.074	5.55	17.8355	67.9973	51590
cell_298	plate	19609479	3660433	1160770	85.7753	5.51	18.6667	68.2887	407426
cell_299	plate	15439372	2018307	541165	78.4391	5.44	13.0725	73.1872	144496
cell_300	plate	13467150	2134132	599582	71.4521	5.61	15.8469	71.9051	196444	chr1:140Mb-end (CN loss, mat)
cell_301	plate	7736838	1337725	438548	80.3666	5.4	17.2903	67.2169	124014
cell_302	plate	8511666	1387418	492521	80.4697	5.44	16.3002	64.5009	143559
cell_303	plate	13496432	2563951	780276	61.2569	5.48	18.9973	69.5674	183762
cell_304	plate	13966891	2539613	792675	59.4327	5.49	18.1831	68.7876	286409
cell_305	plate	8090930	1472420	447837	82.5816	5.52	18.1984	69.585	129929
cell_306	plate	9768683	1667340	547590	82.0022	5.48	17.0682	67.1579	162155
cell_307	plate	21831290	3841814	1110178	83.4547	5.59	17.5977	71.1028	371901
cell_308	plate	11033227	2111496	578529	84.1883	5.65	19.1376	72.601	178512
cell_309	plate	11837580	1894284	586188	80.6577	5.61	16.0023	69.0549	199734
cell_310	plate	9106932	1572704	528051	74.3212	5.49	17.2693	66.424	139752	chr16:40Mb-end (LOH, mat)
cell_311	plate	12094294	1843270	564729	71.0472	5.57	15.2408	69.3627	146148	chr16:40Mb-end (LOH, mat)
cell_312	plate	28275792	4916161	1369368	81.5133	5.6	17.3865	72.1456	437471
cell_313	plate	12802185	2208801	620548	77.5664	5.52	17.2533	71.9057	180077
cell_314	plate	15946439	2665331	794879	66.6617	5.57	16.7143	70.1771	254562
cell_315	plate	22974783	4441192	1217213	86.6271	5.6	19.3307	72.5927	375618	chr16:40Mb-end (CN gain)
cell_316	tube	17103452	1843546	879036	86.7864	5.51	10.7788	52.3182	276722
cell_317	tube	23068089	2304509	1117309	90.1539	5.76	9.99003	51.5164	289185
cell_318	tube	34445402	3545877	1437549	81.4536	5.71	10.2942	59.4586	469193
cell_319	tube	27719886	3386610	1540273	86.2739	5.74	12.2173	54.5187	504897
cell_320	tube	32293462	5094676	2636641	83.4012	5.84	15.7762	48.2471	726676
cell_321	tube	21882767	2268408	1010426	84.3888	5.72	10.3662	55.4566	336431
cell_322	tube	42251407	1891930	701409	80.7326	5.57	4.47779	62.9263	232891
cell_323	tube	45738380	2967758	924076	82.458	5.6	6.48855	68.8628	280792
cell_324	tube	36750514	2804767	1051789	82.6392	5.61	7.63191	62.5	312865
cell_325	tube	28934480	1853956	674659	18.1584	5.71	6.40743	63.6098	37633
cell_326	tube	38731681	2623577	834780	84.5007	5.52	6.77372	68.1816	289286
cell_327	tube	31832902	2117781	814272	75.3409	5.52	6.65281	61.5507	239475
cell_328	tube	28023226	1894372	789281	83.6997	5.5	6.76001	58.3355	229731
cell_329	tube	23686690	1456322	630511	81.305	5.51	6.14827	56.7052	175089	chr1:140Mb-end (CN loss, pat)
cell_330	tube	29196355	1787082	745472	87.2038	5.45	6.12091	58.2855	235256
cell_331	tube	37001817	2565656	1003900	86.3267	5.48	6.93386	60.8716	328642
cell_332	tube	29910965	1999072	742015	80.9071	5.51	6.68341	62.882	246322	chr16:40Mb-end (CN loss)
cell_333	tube	32740031	1722397	648407	80.5881	5.56	5.26083	62.3544	198525
cell_334	tube	26889537	1473433	645166	80.084	5.61	5.47958	56.2134	205014	chr16:40Mb-end (CN gain, pat)
cell_335	tube	20953716	1690636	677707	84.7909	5.66	8.06843	59.9141	184694	chr16:40Mb-end (LOH, pat)
cell_336	tube	24304709	1761511	744769	82.8007	5.67	7.24761	57.7199	236574
cell_337	tube	24936590	1717064	774831	86.2276	5.56	6.88572	54.8747	237354	chr16:40Mb-end (LOH, pat)
cell_338	tube	30030087	2774214	1224753	86.1951	5.54	9.23812	55.8523	339572
cell_339	tube	27177517	1666438	670775	27.1015	5.53	6.13168	59.748	47344
cell_340	tube	27444178	1894037	989916	86.0949	5.47	6.90142	47.7351	286618
cell_341	tube	25860090	1563505	859635	17.2363	5.55	6.04602	45.0187	27993
cell_342	tube	25076523	1947531	990663	86.1004	5.51	7.76635	49.1324	267856
cell_343	tube	33444813	2438390	1187762	87.8377	5.48	7.29079	51.2891	348251
cell_344	tube	21340054	1134613	679209	20.3044	5.59	5.31682	40.1374	24637
cell_345	tube	26522595	1614530	798028	79.6005	5.6	6.08738	50.5721	252830
cell_346	tube	31009498	1833390	835251	14.9949	5.58	5.91235	54.4423	22356
cell_347	tube	34054785	2874211	1095269	84.3686	5.55	8.43996	61.8932	295695	chr1:140Mb-end (CN gain, pat)
cell_348	tube	30357615	2430552	1137674	83.4119	5.54	8.0064	53.1928	350899	chr16:40Mb-end (CN gain, mat)
cell_349	tube	37644507	1676370	598181	16.5615	5.62	4.45316	64.3169	17908
cell_350	tube	29764573	2224450	896202	82.2607	5.56	7.47348	59.7113	288244
cell_351	tube	35671025	2390233	798123	83.8605	5.57	6.70077	66.609	267408
cell_352	tube	32302995	2129374	712887	84.52	5.62	6.59188	66.5213	219247
cell_353	tube	33759172	3361962	1060043	85.6026	5.71	9.95866	68.4695	326644
cell_354	tube	28524807	1635149	585983	16.766	5.64	5.73238	64.1633	18422
cell_355	tube	27777854	2122346	679375	20.4613	5.59	7.64042	67.9894	37976
