## Supplementary material for "Extruding transcription elongation loops observed in high-resolution single-cell 3D genomes": Supplementary_Table_3.xlsx

### Sheet: Sheet1
Design	Experiment	Accession	Sample	Treatment
Normal	Hi-C	4DNES3JX38V5	GM12878	untreated
Normal	Micro-C	4DNES21D8SP8	H1-hESC	untreated
Normal	Micro-C	4DNESWST3UBH	HFFc6	untreated
Normal	Micro-C	4DNES14CNC1I	mESC	untreated
trasncription inhibition	Micro-C	GSE130275	mESC	flavopiridol
trasncription inhibition	Micro-C	GSE130275	mESC	triptolide
RAD21 depletion	Micro-C	GSE178982	RAD21-BFP-mAID-V5-mESC	untreated
RAD21 depletion	Micro-C	GSE178982	RAD21-BFP-mAID-V5-mESC	IAA
